# Integrating Secondary Structure Information Enhances Phylogenetic Signal in Mitochondrial Protein Coding Genes

**DOI:** 10.1101/2024.08.01.606191

**Authors:** Claudio Cucini, Francesco Nardi, Joan Pons

**Affiliations:** Department of Life Sciences, University of Siena. Via Aldo Moro 2, 53100 Siena, Italy; National Biodiversity Future Center (NBFC). Piazza Marina 61, 90133 Palermo, Italy; Departament de Biodiversitat Animal i Microbiana, Institut Mediterrani d’Estudis Avançats, IMEDEA (UIB-CSIC). Miquel Marqués 21, 07190 Esporles, Spain

**Keywords:** transmembrane regions, secondary structure, partitioning, mitochondrial genome, phylogenetics

## Abstract

Secondary structures have long been held to carry significant phylogenetic information, but the difficulty in collating primary sequence and structural information has frequently hindered its full application in phylogenetic studies. Here, we focus on the implementation of secondary structure information (inner, outer and transmembrane regions) to improve partitioning in datasets of mitochondrial Protein-Coding Genes for phylogenetic analysis. A new pipeline called TRAMPO was developed to partition alignment sites accordingly. The inclusion of this structural information in phylogenetic analyses was shown to produce an improvement in the phylogenetic signal of mitochondrial protein coding genes. We speculate that the observed, distinctive, compositional bias towards thymines in second codon sites of transmembrane regions, as well as selection, may be among the possible driving forces. This effect is especially relevant in lineages older than 50 Ma, where the signal of second codon positions becomes more relevant as first and third codon sites begin experiencing saturation.
