## Supplementary material for "Integrating Secondary Structure Information Enhances Phylogenetic Signal in Mitochondrial Protein Coding Genes": Supplemetal TableS2

### Sheet: Partitions_after_merging_in_Par
18 partitions	12 partitions	9 partitions
Collembola	Collembola	Collembola
neg_cod1	neg_cod1	cod1
neg_cod2	neg_cod2	cod2
neg_cod3	neg_cod3	cod3
pos_cod1_TM	pos_cod1_TM
pos_cod1_MA+IM	pos_MAIM_cod1
pos_cod2_TM	pos_cod2
pos_cod2_MA+IM
pos_cod3	pos_cod3
Hyalella	Hyalella	Hyalella
neg_cod1	neg_cod1	cod1
neg_cod3	neg_cod3	cod2
pos_cod1_TM	pos_cod1_TM	cod3
pos_cod1_MA+IM	pos_cod1_MAIM
cod2_TM	cod2_TM
cod2_MA+IM	cod2_MAIM
pos_cod3	pos_cod3
Metacrangonyx	Metacrangonyx	Metacrangonyx
neg_cod1	neg_cod1	cod1_MAIM
neg_cod2_MA+IM	neg_cod2_MAIM	cod1_TM
neg_cod3	neg_cod3	cod2_MAIM
pos_cod1_TM	pos_cod1_TM	cod3_MAIM
pos_cod1_MA+IM	pos_cod1_MAIM	cod3_TM
TM_cod2	TM_cod2	TM_cod2
pos_cod2_MA+IM	pos_cod2_MAIM
pos_cod3	pos_cod3
Pseudoniphargus	Pseudoniphargus	Pseudoniphargus
neg_cod1	neg_cod1	cod1
neg_cod2_TM	neg_cod2_TM	cod2_MAIM
neg_cod2_MA+IM	neg_cod2_MAIM	cod2_TM
neg_cod3	neg_cod3	cod3_MAIM
pos_cod1	pos_cod1	cod3_TM
pos_cod2_TM	pos_cod2_TM
pos_cod2_MA+IM	pos_cod2_MAIM
pos_TM_cod3	pos_TM_cod3
pos_cod3_MA+IM	pos_MAIM_cod3
Mammals	Mammals	Mammals
neg_cod1+2	neg_cod1+2	cod1
neg_cod3	neg_cod3	cod2_MAIM
pos_cod1	pos_cod1	cod2_TM
pos_cod2_TM	pos_cod2_TM	cod3_MA
pos_cod2_MA+IM	pos_cod2_MAIM	cod3_TM+IM
pos_cod3_TM	pos_cod3_TM
pos_cod3_MA+IM	pos_cod3_MAIM
Primates	Primates	Primates
neg_cod1+2	neg_cod1+2	cod1_MAIM
neg_cod3	neg_cod3	cod1_TM
pos_cod1	pos_cod1	cod2_MAIM
pos_cod2_TM	pos_cod2_TM	cod2_TM
pos_cod2_MA+IM	pos_cod2_MAIM	cod3_MA
pos_cod3_MA	pos_cod3_TM	cod3_TM+IM
pos_cod3_TM+IM	pos_cod3_MAIM
Vertebrates	Vertebrates	Vertebrates
neg_cod1+2	neg_cod1+2	cod1
neg_cod3	neg_cod3	cod2_MAIM
pos_cod1	pos_cod1	cod2_TM
pos_cod2_TM	pos_cod2_TM	cod3_MA
pos_cod2_MA+IM	pos_cod2_MAIM	cod3_TM+IM
pos_MA_cod3	pos_cod3
pos_cod3_TM+IM
