## Supplementary material for "Integrating Secondary Structure Information Enhances Phylogenetic Signal in Mitochondrial Protein Coding Genes": Data S1: iq2_AICc_Coll.xlsx

### Sheet: iq2_AICc_Coll
partition	AICc	deltaAICc	%deltaAICc
12TMNO_merged	538137	-1.5452	-0.000287139
6cod_str_merged	538138	0.0245	4.55273e-06
18str_dom_cod_merged	538147	8.5629	0.00159118
9dom_cod_merged	543544	5406.1	0.994601
3cod_merged	543544	5406.13	0.994606
single	558003	19864.5	3.55992
