## Supplementary material for "Integrating Secondary Structure Information Enhances Phylogenetic Signal in Mitochondrial Protein Coding Genes": Data S1: iq2_AICc_Hyal.xlsx

### Sheet: iq2_AICc_Hyal
partition	AICc	deltaAICc	%deltaAICc
12TMNO_merged	205149	-0.0255	-1.243e-05
18str_dom_cod_merged	205149	0	0
6cod_str_merged	205303	154.345	0.075179
9dom_cod_merged	205355	206.632	0.100622
3cod_merged	205512	362.98	0.176622
single	212421	7272.32	3.42354
