## Supplementary material for "Integrating Secondary Structure Information Enhances Phylogenetic Signal in Mitochondrial Protein Coding Genes": Data S1: iq2_AICc_Mamm.xlsx

### Sheet: iq2_AICc
partition	AICc	deltaAICc	%deltaAICc
12TMNO_merged	1.4075e+06	-42.861	-0.00304519
18str_dom_cod_merged.nex	1.40754e+06	0	0
6cod_str_merged.nex	1.40843e+06	894.573	0.0635154
9dom_cod_merged.nex	1.42125e+06	13706.6	0.964408
3cod_merged.nex	1.42313e+06	15586.1	1.0952
single	1.46982e+06	62278.9	4.23718
