## Supplementary material for "Integrating Secondary Structure Information Enhances Phylogenetic Signal in Mitochondrial Protein Coding Genes": Data S1: iq2_AICc_Meta.xlsx

### Sheet: iq2_AICc_Meta
partition	AICc	deltaAICc	%deltaAICc
18str_dom_cod_merged	273189	0	0
12TMNO_merged	273199	10.3947	0.0038048
6cod_str_merged	273584	394.736	0.144283
9dom_cod_merged	274081	892.191	0.325521
3cod_merged	274492	1302.75	0.474603
single	284321	11131.8	3.91522
