## Supplementary material for "Integrating Secondary Structure Information Enhances Phylogenetic Signal in Mitochondrial Protein Coding Genes": Data S1: iq2_AICc_Prim.xlsx

### Sheet: iq2_AICc_Prim
partition	AICc	deltaAICc	%deltaAICc
18str_dom_cod_merged	600411	0	0
12TMNO_merged	600462	51.2811	0.00854027
6cod_str_merged	600900	489.019	0.081381
9dom_cod_merged	605010	4599.02	0.760157
3cod_merged	605458	5047.31	0.833635
single	623612	23201.7	3.72053
