## Supplementary material for "Integrating Secondary Structure Information Enhances Phylogenetic Signal in Mitochondrial Protein Coding Genes": Data S1: iq2_AICc_Pseu.xlsx

### Sheet: iq2_AICc_Pseu
partition	AICc	deltaAICc	%deltaAICc
18str_dom_cod_merged	329605	0	0
12TMNO_merged	329605	0.0184	5.58243e-06
6cod_str_merged	329804	198.071	0.0600574
9dom_cod_merged	333440	3834.24	1.1499
3cod_merged	333757	4151.47	1.24386
single	343885	14279.8	4.1525
