## Supplementary material for "Integrating Secondary Structure Information Enhances Phylogenetic Signal in Mitochondrial Protein Coding Genes": Data S1: iq2_AICc_Vert.xlsx

### Sheet: iq2_AICc_Vert
partition	AICc	deltaAICc	%deltaAICc
18str_dom_cod_merged	1.73632e+06	0	0
12TMNO_merged	1.73705e+06	722.691	0.0416046
6cod_str_merged	1.73713e+06	808.865	0.0465632
9dom_cod_merged	1.74791e+06	11590.6	0.663108
3cod_merged	1.74955e+06	13222.3	0.755755
single	1.79819e+06	61868.1	3.44057
